# Leveraging AI to Explore Structural Contexts of Post-Translational Modifications in Drug Binding

**DOI:** 10.1101/2025.01.14.633078

**Authors:** Kirill E. Medvedev, R. Dustin Schaeffer, Nick V. Grishin

## Abstract

Post-translational modifications (PTMs) play a crucial role in allowing cells to expand the functionality of their proteins and adaptively regulate their signaling pathways. Defects in PTMs have been linked to numerous developmental disorders and human diseases, including cancer, diabetes, heart, neurodegenerative and metabolic diseases. PTMs are important targets in drug discovery, as they can significantly influence various aspects of drug interactions including binding affinity. The structural consequences of PTMs, such as phosphorylation-induced conformational changes or their effects on ligand binding affinity, have historically been challenging to study on a large scale, primarily due to reliance on experimental methods. Recent advancements in computational power and artificial intelligence, particularly in deep learning algorithms and protein structure prediction tools like AlphaFold3, have opened new possibilities for exploring the structural context of interactions between PTMs and drugs. These AI-driven methods enable accurate modeling of protein structures including prediction of PTM-modified regions and simulation of ligand-binding dynamics on a large scale. In this work, we identified small molecule binding-associated PTMs that can influence drug binding across all human proteins listed as small molecule targets in the DrugDomain database, which we developed recently. 6,131 identified PTMs were mapped to structural domains from Evolutionary Classification of Protein Domains (ECOD) database. **Scientific contribution.** Using recent AI-based approaches for protein structure prediction (AlphaFold3, RoseTTAFold All-Atom, Chai-1), we generated 14,178 models of PTM-modified human proteins with docked ligands. Our results demonstrate that these methods can predict PTM effects on small molecule binding, but precise evaluation of their accuracy requires a much larger benchmarking set. We also found that phosphorylation of NADPH-Cytochrome P450 Reductase, observed in cervical and lung cancer, causes significant structural disruption in the binding pocket, potentially impairing protein function. All data and generated models are available from DrugDomain database v1.1 (http://prodata.swmed.edu/DrugDomain/) and GitHub (https://github.com/kirmedvedev/DrugDomain). This resource is the first to our knowledge in offering structural context for small molecule binding-associated PTMs on a large scale.
