## Supplementary Table 1 for "Leveraging AI to Explore Structural Contexts of Post-Translational Modifications in Drug Binding"

### Sheet: Statistics by PTM type
Supplementary Table 1. Statistics of small molecule binding-associated PTMs by type
PTM type	Non-redundant number
Phosphorylation	3784
Ubiquitination	810
Acetylation	692
Sulfoxidation	168
Malonylation	150
S-nitrosylation	102
Methylation	78
Succinylation	74
Glutathionylation	63
N-linked_Glycosylation	51
O-linked_Glycosylation	48
S-palmitoylation	37
Sumoylation	32
Neddylation	7
AMPylation	6
Nitration	4
Deamidation	3
Sulfation	3
Biotinylation	3
Lipoylation	3
Citrullination	2
C-linked_Glycosylation	2
ADP-ribosylation	2
Myristoylation	1
Carboxyethylation	1
Oxidation	1
Sulfhydration	1
Carboxylation	1
GPI-anchor	1
Amidation	1

### Sheet: Statistics by PTM and residue 
Supplementary Table 1. Statistics of small molecule binding-associated PTMs by amino acid and PTM type
PTM type	Amino acid	Non-redundant number
Phosphorylation	SER	1585
Phosphorylation	THR	1138
Phosphorylation	TYR	1058
Ubiquitination	LYS	810
Acetylation	LYS	683
Sulfoxidation	MET	168
Malonylation	LYS	150
S-nitrosylation	CYS	102
Succinylation	LYS	74
Glutathionylation	CYS	63
Methylation	ARG	47
N-linked_Glycosylation	ASN	45
S-palmitoylation	CYS	37
Sumoylation	LYS	32
Methylation	LYS	31
O-linked_Glycosylation	THR	27
O-linked_Glycosylation	SER	18
Neddylation	LYS	7
N-linked_Glycosylation	LYS	4
Nitration	TYR	4
AMPylation	TYR	3
AMPylation	THR	3
O-linked_Glycosylation	TYR	3
Acetylation	ALA	3
Biotinylation	LYS	3
Lipoylation	LYS	3
Acetylation	SER	2
Acetylation	MET	2
N-linked_Glycosylation	VAL	2
Citrullination	ARG	2
Acetylation	THR	2
C-linked_Glycosylation	TRP	2
ADP-ribosylation	CYS	2
Sulfation	TYR	2
Deamidation	ASN	2
Deamidation	GLN	1
Myristoylation	GLY	1
Carboxyethylation	LYS	1
Oxidation	CYS	1
Sulfation	CYS	1
Sulfhydration	CYS	1
Phosphorylation	GLU	1
Carboxylation	LYS	1
GPI-anchor	SER	1
Amidation	GLU	1
Phosphorylation	HIS	1
Phosphorylation	LEU	1
