## Supplementary Table 2 for "Leveraging AI to Explore Structural Contexts of Post-Translational Modifications in Drug Binding"

### Sheet: Supplementary Table 2
Supplementary Table 2. Test set of protein targets where phosphorylation sites are likely to influence small molecule binding affinity
UniProt accession	Protein PDB id	Ligand PDB id	PTM-modified experimental structure	Binding Affinity for experimental structure (BindingDB, PubChem)	Phosphorylated residue	DrugBank id	Class of phosphorylation effect from PMID: 24833420	SMILES formula
P10275	1Z95	198	NO	Ki: min: 11, max: 3700 (nM) from 4 assay(s) IC50: min: 120.23, max: 2.46e+4 (nM) from 7 assay(s) EC50: 1000 (nM) from 1 assay(s)	Ser791	DB02932	Class1	C[C@](CS(=O)(=O)c1ccc(cc1)F)(C(=O)Nc2ccc(c(c2)C(F)(F)F)C#N)O
P55055	1UPV	444	NO	Ki: min: 17, max: 41 (nM) from 2 assay(s) Kd: 103 (nM) from 1 assay(s) IC50: min: 9, max: 2.60e+4 (nM) from 9 assay(s) EC50: min: 0.11, max: 800 (nM) from 36 assay(s)	Ser427	DB07080	Class1	c1ccc(cc1)S(=O)(=O)[N@@](CC(F)(F)F)c2ccc(cc2)C(C(F)(F)F)(C(F)(F)F)O
Q06124	3O5X	JZG	NO	Ki: 5200 (nM) from 1 assay(s) IC50: min: 5500, max: 3.00e+4 (nM) from 3 assay(s)	Tyr279	-	Class1	Cn1c2cc(c(cc2c(c1c3ccccc3)c4cn(nn4)CCC(=O)Nc5ccc(cc5)c6ccccc6)C(=O)O)O
Q02763	3L8P	0CE	NO		Tyr897	-	Class1	CC(C)n1c2ccc(cc2c3c1c4c(c5c3C=NC5=O)-c6cn(nc6CC4)C)[C@@H]7CCCCO7
P24941	3LFQ	A28	NO	INH: 0.005 (nM)	Thr14	-	Class1	CCCC(=O)Nc1c2cc(c(c(c2[nH]n1)F)F)c3ccccc3
Q00534	4AUA	4AU	NO	IC50: 7200 (nM) from 1 assay(s)	Tyr24	-	Class1	c1ccc2c(c1)[nH]c(n2)C(=O)c3ccc[nH]3
P19793	1G5Y	REA	NO	IC50: min: 5.00e+4, max: 5.00e+4 (nM) from 3 assay(s)	Tyr249	DB00755	Class1	CC1=C(C(CCC1)(C)C)/C=C/C(=C/C=C/C(=C/C(=O)O)/C)/C
Q13526	3TC5	3T5	NO		Ser71	-	Class1	C[C@@H]1C[C@H]2[C@@H]3CCC4=CC(=O)C=C[C@@]4([C@]3([C@H](C[C@@]2([C@]1(C(=O)COP(=O)(O)O)O)C)O)F)C
Q9R1E6	3WAY	DWY	NO	IC50: 22 (nM) from 1 assay(s)	Thr209	-	Class1	B(c1ccc(cc1)CN2CCN(CC2)C3=NC(=O)/C(=C/c4ccc(c(c4)Cl)Cl)/S3)(O)O
Q9Y2R2	4J51	N75	NO	Ki: 110 (nM) from 1 assay(s) IC50: min: 250, max: 259 (nM) from 2 assay(s)	Ser35	-	Class1	c1cc(cc(c1)Cl)C#Cc2c3cc(c(cc3oc2c4ccc(cc4)OCC(=O)NC5CC5)O)C(=O)O
Q99814	4GHI	0X3	NO	Kd: 90 (nM) from 1 assay(s) IC50: 490 (nM) from 1 assay(s)	Thr324	-	Class1	c1cc(c(c2c1non2)[N+](=O)[O-])Nc3cc(cc(c3)Cl)F
Q96RI1	3P89	89P	NO	EC50: min: 50, max: 120 (nM) from 2 assay(s)	Thr442	-	Class1	CC(C)c1c(c(no1)c2c(cccc2Cl)Cl)COc3ccc(cc3)c4ccc5c(c4)ccc(n5)C(=O)O
P29476	3N5W	XFJ	NO	Ki: 0.025 (nM)	Tyr604	-	Class1	Cc1cc(nc(c1)N)CCc2cc(cnc2)CCc3cc(cc(n3)N)C
P07900	4BQJ	XKL	NO	Kd: 0.8 (nM) from 1 assay(s)	Ser52	-	Class1	CCNC(=O)c1cc(on1)c2c(cc(cc2Oc3ccc(cc3)[N+](=O)[O-])O)O
P07900	4BQJ	XKL	NO	Kd: 0.8 (nM) from 1 assay(s)	Thr90	-	Class1	CCNC(=O)c1cc(on1)c2c(cc(cc2Oc3ccc(cc3)[N+](=O)[O-])O)O
P23458	3EYG	MI1	YES	Ki: min: 0.64, max: 0.7 (nM) from 3 assay(s) Kd: min: 1.6, max: 1.00e+4 (nM) from 3 assay(s) IC50: min: 0.5, max: 440 (nM) from 51 assay(s) EC50: min: 43, max: 53 (nM) from 2 assay(s)	Tyr940	DB08895	Class1	C[C@@H]1CCN(C[C@@H]1N(C)c2c3cc[nH]c3ncn2)C(=O)CC#N
O60674	3UGC	046	NO	GI50: 0.409 (nM)	Tyr913	-	Class1	CC(=O)Nc1cc(ncn1)Oc2ccc3c(c2)CCN3C(=O)Nc4ccc(c(c4)C(F)(F)F)CN5CCN(CC5)C
P08235	3VHV	LD1	NO	IC50: 510 (nM) from 1 assay(s)	Ser843	-	Class1	c1ccc(cc1)[C@H]2C(=Nn3cnnc3S2)c4ccc5c(c4)NC(=O)CO5
P08235	2AA2	AS4	NO	Kd: 0.5 (nM) from 1 assay(s) IC50: min: 0.31, max: 43 (nM) from 3 assay(s) EC50: min: 0.18, max: 3.8 (nM) from 5 assay(s)	Ser843	DB04630	Class1	C[C@]12CCC(=O)C=C1CC[C@@H]3[C@@H]2[C@H](C[C@]4([C@H]3CC[C@@H]4C(=O)CO)C=O)O
P11511	3S7S	EXM	NO	Ki: min: 0.95, max: 26 (nM) from 3 assay(s) IC50: min: 15, max: 900 (nM) from 7 assay(s)	Ser118	DB00990	Class1	C[C@]12CC[C@H]3[C@H]([C@@H]1CCC2=O)CC(=C)C4=CC(=O)C=C[C@]34C
P10276	4DQM	LUF	NO		Ser219	-	Class1	CC1=C(C(CCC1)(C)C)CC/C(=C/CC/C(=C/CCC2=CC(=O)O[C@@H]2O)/C)/C
O35820	4FYH	TR5	NO		Ser17	DB14636	Class1	CN1c2c3c(cn(c3ncn2)[C@H]4[C@@H]([C@@H]([C@H](O4)COP(=O)(O)O)O)O)C(=N1)N
P52732	3KEN	ZZD	NO	IC50: 0.026 (nM)	Tyr231	-	Class1	c1ccc(cc1)C(c2ccccc2)(c3ccccc3)SC[C@@H](C(=O)O)N
O15151	3LBJ	WW8	NO	Ki: 1.10e+4 (nM) from 1 assay(s) EC50: 2.00e+4 (nM) from 1 assay(s)	Tyr99	-	Class1	C[N@@](CCCN(C)C)[C@H]1CCN(C1)C(=O)c2c(c3ccc(cc3[nH]2)Cl)c4c(ncn4Cc5ccc(cc5)Cl)c6ccccc6
Q15418	2Z7R	STU	NO	IC50: 0.0001 (nM)	Ser154	DB02010	Class1	C[C@@]12[C@@H]([C@@H](C[C@@H](O1)n3c4ccccc4c5c3c6n2c7ccccc7c6c8c5C(=O)NC8)NC)OC
P00519	3CS9	NIL	NO	Ki: 1 (nM) from 1 assay(s) Kd: min: 3.6, max: 1.00e+4 (nM) from 15 assay(s) IC50: min: 0.33, max: 1000 (nM) from 22 assay(s)	Tyr253	DB04868	Class1	Cc1ccc(cc1Nc2nccc(n2)c3cccnc3)C(=O)Nc4cc(cc(c4)n5cc(nc5)C)C(F)(F)F
P12004	3VKX	T3	NO	IC50: 3600 (nM) from 1 assay(s)	Tyr211	DB00279	Class2	c1cc(c(cc1Oc2c(cc(cc2I)C[C@@H](C(=O)O)N)I)I)O
P03372	3ERT	OHT	NO	IC50: 0.00079 (nM)	Tyr537	DB04468	Class2	CC/C(=C(\c1ccc(cc1)O)/c2ccc(cc2)OCCN(C)C)/c3ccccc3
P18031	2CM7	IZD	NO	Ki: 180 (nM) from 1 assay(s) IC50: min: 190, max: 1.80e+5 (nM) from 4 assay(s)	Tyr46	DB08003	Class2	CC(=O)N[C@@H](Cc1ccccc1)C(=O)N[C@@H](Cc2ccc(cc2)[C@@H]3CC(=O)NS3(=O)=O)C(=O)N
P06730	2V8Y	MGV	NO	Kd: min: 7510, max: 8220 (nM) from 2 assay(s)	Ser209	-	Class2	c1cc(ccc1C[n+]2cn(c3c2C(=O)NC(=N3)N)[C@H]4[C@@H]([C@@H]([C@H](O4)COP(=O)(O)O)O)O)F
Q13153	4EQC	XR1	YES	IC50: min: 2.8, max: 88 (nM) from 12 assay(s)	Tyr285	-	Class2	CCN1c2c(cnc(n2)Nc3ccc(cc3)N4CCN(CC4)C)C=C(C1=O)c5ccc(cc5Cl)c6cncs6
P27707	4JLK	1NO	NO	Ki: 9.5 (nM) from 1 assay(s) IC50: min: 18, max: 35 (nM) from 2 assay(s)	Ser74	-	Class2	Cc1c(nc(s1)c2ccc(c(c2)OCCF)OC)CSc3nc(cc(n3)N)N
P52564	3VN9	ANK	NO		Ser207	-	Class2	c1nc(c2c(n1)n(cn2)[C@@H]3[C@H]([C@H]([C@@H](O3)CO[P@@](=O)(O)O[P@](=O)(NP(=O)(O)O)O)O)O)N
Q08881	4HCU	13L	NO	IC50: 0.01 (nM)	Tyr512	-	Class2	CCC(=O)N1CCC[C@H](C1)n2c3c(c(n2)c4cccc(c4)C(=O)Nc5ccc(cc5)C(C)C)c(ncn3)N
P45983	3ELJ	GS7	NO	IC50: 5 (nM)	Tyr185	DB07845	Class2	COc1cc(ccc1Nc2nc3c(cc[nH]3)c(n2)Nc4cccc(c4C(=O)N)F)CS(=O)(=O)C
Q07912	3EQR	T74	NO	Ki: min: 2, max: 10 (nM) from 2 assay(s) IC50: 20 (nM) from 1 assay(s)	Tyr284	-	Class2	Cc1cccc(c1Nc2c3cnc(nc3n(n2)CCC(C)(C)OC)Nc4ccc(cc4)N5CCNCC5)C
P09211	3GUS	N11	NO	Ki: 1850 (nM) from 1 assay(s) IC50: min: 800, max: 1460 (nM) from 2 assay(s)	Tyr7	-	Class2	c1cc(c2c(c1[N+](=O)[O-])non2)SCCCCCCO
Q02750	4LMN	EUI	NO	IC50: min: 0.9, max: 4200 (nM) from 3 assay(s)	Ser218	DB05239	Class2	c1cc(c(cc1I)F)Nc2c(ccc(c2F)F)C(=O)N3CC(C3)([C@@H]4CCCCN4)O
Q02750	4LMN	EUI	NO	IC50: min: 0.9, max: 4200 (nM) from 3 assay(s)	Ser222	DB05239	Class2	c1cc(c(cc1I)F)Nc2c(ccc(c2F)F)C(=O)N3CC(C3)([C@@H]4CCCCN4)O
Q16620	4AT5	MUJ	NO	Kd: 36 (nM) from 1 assay(s)	Tyr722	-	Class2	COc1ccc(cc1)COc2ccc(cc2OC)Cc3cnc(nc3N)N
P08069	3NW7	LGV	NO	IC50: min: 5.3, max: 40 (nM) from 2 assay(s)	Tyr1131	-	Class2	c1cc2c(nc(nn2c1)CNC(=O)c3ccc(nc3)F)Nc4cc(n[nH]4)C5CC5
Q13627	4MQ1	2C3	YES	IC50: 12 (nM) from 1 assay(s)	Tyr321	-	Class2	COc1ncc2c(n1)NC(=O)C(=C2)C(=O)Nc3cc(ccc3Cl)C(=O)N[C@H](CCN)c4cccc(c4)Cl
P08581	3F66	IHX	NO	IC50: 900 (nM) from 1 assay(s)	Tyr1234	DB07969	Class2	CN1CCN(CC1)c2cnc3cc(cc(c3n2)c4cccc(c4)O)C(F)(F)F
P10721	1T46	STI	NO	Ki: min: 14, max: 7.10e+4 (nM) from 5 assay(s) Kd: min: 3, max: 3000 (nM) from 14 assay(s) IC50: min: 16, max: 1.00e+4 (nM) from 23 assay(s) EC50: 100 (nM) from 1 assay(s)	Tyr823	DB00619	Class2	Cc1ccc(cc1Nc2nccc(n2)c3cccnc3)NC(=O)c4ccc(cc4)CN5CCN(CC5)C
Q06187	3OCS	746	NO	IC50: 0.008 (nM)	Tyr551	-	Class2	Cc1c(cccc1NC(=O)c2ccc(cc2)C(C)(C)C)C3=CN(C(=O)C(=N3)Nc4ccc(cc4)C(=O)N5CCOCC5)C
Q14145	4IQK	IQK	NO	Ki: 250 (nM) from 1 assay(s) Kd: min: 370, max: 1700 (nM) from 4 assay(s) IC50: min: 940, max: 2700 (nM) from 4 assay(s) EC50: min: 1460, max: 5800 (nM) from 2 assay(s)	Ser602	-	Class2	COc1ccc(cc1)S(=O)(=O)Nc2ccc(c3c2cccc3)NS(=O)(=O)c4ccc(cc4)OC
Q86X55	2Y1W	849	NO	IC50: 30 (nM) from 1 assay(s)	Ser217	-	Class2	CNCCN1CCC(CC1)c2ccc3c(c2)c(c([nH]3)c4ccccc4OC)F
Q13546	4NEU	Q1A	NO	IC50: min: 10, max: 630 (nM) from 5 assay(s)	Ser161	-	Class2	CC(C)(C)c1cc(no1)NC(=O)Nc2ccc(cc2)c3cccc4c3ccnc4N
Q9NZJ5	4G31	0WH	NO	IC50: min: 0.4, max: 30 (nM) from 2 assay(s)	Tyr618	-	Class2	Cn1cc(c2c1ncnc2N)c3ccc4c(c3)CCN4C(=O)Cc5cccc(c5)C(F)(F)F
Q99558	4IDT	T28	NO	IC50: min: 100, max: 4600 (nM) from 2 assay(s)	Thr559	-	Class2	c1cc2c(cc1Br)c-3c([nH]2)CCCc4c3nc(nc4)N
P35790	4DA5	0H7	NO		Tyr333	-	Class2	c1cc(sc1C(c2ccc(s2)Cl)([C@H]3CN4CCC3CC4)O)Cl
Q14680	4BKY	82B	NO		Ser171	-	Class2	Cn1cc(cc1C(=O)Nc2c3c(n[nH]2)C4(CC4)N(C3)C(=O)N[C@H](CN5CCCC5)c6ccccc6)Br
P53350	4J52	1J3	NO	IC50: 3 (nM) from 1 assay(s)	Ser137	-	Class2	CN1CCN(CC1)NC(=O)c2ccc(c(c2)OC)Nc3ncc4c(n3)N(C[C@@](C(=O)N4C)(C=C)F)C5CCCC5
O15530	4AW0	MJF	YES	IC50: 2.60e+4 (nM) from 1 assay(s)	Ser160	-	Class2	c1ccc(cc1)[C@H](CC(=O)c2ccc(cc2)Cl)C(C(=O)O)C(=O)O
P15056	4JVG	B96	NO	Kd: min: 2700, max: 1.00e+4 (nM) from 2 assay(s) IC50: 83.4 (nM) from 1 assay(s)	Thr599	DB03044	Class2	Cc1ccc(cc1)n2c(cc(n2)C(C)(C)C)NC(=O)Nc3ccc(c4c3cccc4)OCCN5CCOCC5
P52333	3LXL	IZA	NO	IC50: 5.0 (nM)	Tyr904	DB04716	Class2	CC(C)(C)c1[nH]c2c3c(c4cc(ccc4c2n1)F)C(=O)NC=C3
Q15759	3GP0	NIL	NO		Tyr323	DB04868	Class2	Cc1ccc(cc1Nc2nccc(n2)c3cccnc3)C(=O)Nc4cc(cc(c4)n5cc(nc5)C)C(F)(F)F
P41743	3ZH8	C58	YES	IC50: 0.1 (nM)	Tyr256	-	Class2	c1ccc(cc1)C[C@@H](CNc2c3c4c(sc3nc(n2)c5ccncc5)CCCC4)N
P06213	4IBM	IR1	NO	IC50: 1.8 (nM)	Ser1033	-	Class2	c1ccc(cc1)c2c(c3ccccn3n2)c4cc5c(nn4)N=NC5=O
O00311	4F9C	0SX	NO	IC50: min: 3.4, max: 140 (nM) from 3 assay(s)	Thr376	DB12357	Class2	c1cc2c(cc1Cl)c3c(o2)C(=O)NC(=N3)[C@@H]4CCCN4
P29466	1RWX	YBH	NO		Ser376	-	Class2	c1ccc2c(c1)ncc(n2)Oc3ccc(cc3)C(=O)NCCCC[C@@H](c4cccs4)C(=O)N[C@@H](CC(=O)O)C=O
Q9P289	4FZF	DKI	NO		Thr169	DB07664	Class2	c1cc(c(c(c1)F)NC(=S)n2c(nc(n2)Nc3ccc(cc3)S(=O)(=O)N)N)F
Q99683	4BF2	STU	NO	IC50: 0.037 (nM)	Thr842	DB02010	Class2	C[C@@]12[C@@H]([C@@H](C[C@@H](O1)n3c4ccccc4c5c3c6n2c7ccccc7c6c8c5C(=O)NC8)NC)OC
P31749	4GV1	0XZ	YES	IC50: 4.2 (nM) from 1 assay(s)	Tyr176	DB12218	Class2	c1cc(ccc1[C@H](CCO)NC(=O)C2(CCN(CC2)c3c4cc[nH]c4ncn3)N)Cl
