## Supplementary Table 3 for "Leveraging AI to Explore Structural Contexts of Post-Translational Modifications in Drug Binding"

### Sheet: Supplementary Table 3
Supplementary Table 3. Combinations of amino acid and PTM types that were used for generation of protein models.
PTM type	Amino acid	Atom name to which PTM is attached	PDB/PubChem id of attaching group	CCD code of modified amino acid	PubChem link
Acetylation	LYS	NZ	ACT	ALY	https://pubchem.ncbi.nlm.nih.gov/compound/92832
Acetylation	ALA	N	ACT	AYA	https://pubchem.ncbi.nlm.nih.gov/compound/88064
Acetylation	SER	N;OG	ACT	SAC;OAS	https://pubchem.ncbi.nlm.nih.gov/compound/65249 https://pubchem.ncbi.nlm.nih.gov/compound/99478
Acetylation	MET	N	ACT	AME	https://pubchem.ncbi.nlm.nih.gov/compound/448580
Acetylation	THR	N;OG1	ACT	THC;TH5	https://pubchem.ncbi.nlm.nih.gov/compound/152204 https://pubchem.ncbi.nlm.nih.gov/compound/16718064
AMPylation	THR	C	AMP	8QN	https://pubchem.ncbi.nlm.nih.gov/compound/54533348
Biotinylation	LYS	NZ	BTN	BYT	https://pubchem.ncbi.nlm.nih.gov/compound/83814
Glutathionylation	CYS	SG	GSH	n/a	https://pubchem.ncbi.nlm.nih.gov/compound/10455148
Lipoylation	LYS	NZ	LPA	n/a	https://pubchem.ncbi.nlm.nih.gov/substance/405238629
Malonylation	LYS	NZ	MLA	n/a
Methylation	ARG	NH1;NH2;CD	74C	2MR;AGM	https://pubchem.ncbi.nlm.nih.gov/compound/42626426
Methylation	LYS	NZ;N	74C	M3L;MLZ	https://pubchem.ncbi.nlm.nih.gov/compound/164795
Myristoylation	GLY	N	MYR	n/a	https://pubchem.ncbi.nlm.nih.gov/compound/72348
Nitration	TYR	CE2	NO2	NIY	https://pubchem.ncbi.nlm.nih.gov/compound/65124
Oxidation	CYS	SG	OH	CSO	https://pubchem.ncbi.nlm.nih.gov/compound/165339
Phosphorylation	SER	OG	PO3	SEP	https://pubchem.ncbi.nlm.nih.gov/compound/68841
Phosphorylation	THR	OG1	PO3	TPO	https://pubchem.ncbi.nlm.nih.gov/compound/3246323
Phosphorylation	TYR	OH	PO3	PTR	https://pubchem.ncbi.nlm.nih.gov/compound/30819
Phosphorylation	HIS	N;ND1	PO3	NEP;HIP	https://pubchem.ncbi.nlm.nih.gov/compound/15458486 https://pubchem.ncbi.nlm.nih.gov/compound/123911
Phosphorylation	LEU	N	PO3	n/a	https://pubchem.ncbi.nlm.nih.gov/compound/Phospholeucine
S-nitrosylation	CYS	SG	NO	SNC	https://pubchem.ncbi.nlm.nih.gov/compound/9793848
S-palmitoylation	CYS	SG	PLM	P1L	https://pubchem.ncbi.nlm.nih.gov/compound/46937142
Succinylation	LYS	N;NZ	SIN	NSK;SLL	https://pubchem.ncbi.nlm.nih.gov/compound/16122510 https://pubchem.ncbi.nlm.nih.gov/compound/46947876
Sulfation	TYR	SG	SO3	CSU	https://pubchem.ncbi.nlm.nih.gov/compound/115015
Sulfation	CYS	OH	SO3	TYS	https://pubchem.ncbi.nlm.nih.gov/compound/514186
Sulfhydration	CYS	SG	SH	n/a
Sulfoxidation	MET	SD	O	SME	https://pubchem.ncbi.nlm.nih.gov/compound/847
